# Pharmacokinetics and efficacy of tank-water administered BRAF-inhibitor dabrafenib in a zebrafish model of BRAF-mutant melanoma

**DOI:** 10.1101/2025.10.12.681850

**Authors:** Jenna Villman, Nikol Dibus, Jonas Huhn, Anna-Mari Haapanen-Saaristo, Ilia Evstafv, Alex Dickens, Oliver Scherf-Clavel, Ilkka Paatero, Kari J. Kurppa

## Abstract

Zebrafish models are widely used to study the biology of BRAF-mutant melanoma. However, long-term treatment of adult fish with small molecule BRAF inhibitors is challenging, limiting the usefulness of this model to study treatment-induced effects in melanoma biology. In addition, pharmacokinetic studies on small molecule inhibitors in zebrafish that could inform rational dosing strategies, are largely lacking. Here, we have assessed the pharmacokinetics, metabolism and efficacy of continuous tank water -administered BRAF-inhibitor dabrafenib in adult zebrafish. Our results demonstrate that dabrafenib is quickly absorbed from the tank water, reaching efficacious plasma levels within one hour following treatment, but also shows fast elimination kinetics with a half-life of 1.6 hours. We could detect most of the human metabolites of dabrafenib in zebrafish, suggesting that dabrafenib metabolism in zebrafish follows a similar process as in humans. Continuous tank water -administered dabrafenib led to therapeutically relevant steady-state plasma levels that inhibited the BRAF-driven signaling and growth in zebrafish melanoma cells *in vitro*, and resulted in robust *in vivo* efficacy in a genetic zebrafish model of BRAF-mutant melanoma, with no apparent toxicity. Together, our results demonstrate that continuous tank water -administered dabrafenib provides a feasible, efficient, and well-tolerated dosing strategy to study treatment-related effects in zebrafish models of BRAF-mutant melanoma. We expect that tank water-administration may also facilitate the dosing of other small molecule inhibitors, especially those with short *in vivo* half-life in zebrafish.

**Highlights:**

- Pharmacokinetic analysis demonstrates fast absorption kinetics and short plasma half-life for tank water -administered dabrafenib in zebrafish
- Dabrafenib is metabolized in zebrafish following a similar metabolic process as in humans
- Tank water -administered dabrafenib provides a feasible, efficient, and well-tolerated dosing strategy to study treatment-related effects in zebrafish models of BRAF-mutant melanoma
- Tank water-administration may facilitate dosing of small molecule inhibitors with short *in vivo* half-life in zebrafish
