## Supplementary Table 1 for "Pharmacokinetics and efficacy of tank-water administered BRAF-inhibitor dabrafenib in a zebrafish model of BRAF-mutant melanoma"

### Sheet: Results table
		Fish samples_DAB_OH-DAB_measurements								plasma concentration		ng/ml conversion to μM
		Timepoint	Sample	Fish ID number	Treatment	Age [months]	Sex	Weight	Plasma volume [µL]	[DAB] ng/mL	[OH-DAB] ng/mL	[DAB] μM	[OH-DAB] μM
	Absorption	1 h	23	23	10 µM Dabrafenib	8.5	M	0.09	1.2	297.917	BLLOQ	0.573402	0
		1 h	24	24	10 µM Dabrafenib	10	M	0.21	2	200	BLLOQ	0.384941	0
		1 h	25	25	10 µM Dabrafenib	10	F	0.47	4.9	2779.65	88.9286	5.35001	0.166035
		2 h	27	27	10 µM Dabrafenib	8.5	M	0.2	1.1	4889.45	147.136	9.41076	0.274713
		2 h	28	28	10 µM Dabrafenib	10	F	0.9	6.4	3585.94	114.453	6.90187	0.213691
		4 h	29	29	10 µM Dabrafenib	10	M	0.22	1	9550	317.5	18.3809	0.592793
		4 h	31	31	10 µM Dabrafenib	10	F	0.5	3.5	4695.43	363.54	9.03732	0.678753
		8 h	33	33	10 µM Dabrafenib	10	F	0.34	0.7	5122.29	230.503	9.85889	0.430364
		8 h	34	34	10 µM Dabrafenib	10	M	0.22	0.6	4750	245.417	9.14235	0.458209
		24 h	35	35	10 µM Dabrafenib	10	M	0.23	3.7	2590.62	118.373	4.98618	0.22101
		24 h	37	37	10 µM Dabrafenib	8.5	F	0.17	1.2	182.708	BLLOQ	0.35166	0
		24 h	38	38	10 µM Dabrafenib	10	M	0.26	1.5	2324	207.5	4.47302	0.387416
		24 h	39*	39	10 µM Dabrafenib	10	M	0.18	0.8	587.5	BLLOQ	1.13076	0
	Elimination	1 h	42	42	10 µM Dabrafenib	10	M	0.21	1	1382.5	BLLOQ	2.66091	0
		1 h	43	43	10 µM Dabrafenib	10	F	0.32	0.7	1839.04	195.287	3.53962	0.364614
		2 h	45	45	10 µM Dabrafenib	10	M	0.3	2.6	202.885	BLLOQ	0.390493	0
		2 h	46	46	10 µM Dabrafenib	18	F	0.62	4.9	675.857	59.9633	1.30083	0.111955
		4 h	47	47	10 µM Dabrafenib	10	F	0.21	1.6	103.438	BLLOQ	0.199087	0
		4 h	48	48	10 µM Dabrafenib	8.5	M	0.21	1.5	BLLOQ	BLLOQ	0	0
		8 h	50	50	10 µM Dabrafenib	8.5	F	0.17	1.6	BLLOQ	BLLOQ	0	0
		8 h	51	51	10 µM Dabrafenib	10	M	0.26	1.8	BLLOQ	BLLOQ	0	0
		8 h	52	52	10 µM Dabrafenib	21	M	0.53	2.5	73.5048	BLLOQ	0.141475	0
		26 h	53	53	10 µM Dabrafenib	8.5	F	0.16	0.9	BLLOQ	BLLOQ	0	0
		26 h	54	54	10 µM Dabrafenib	10	M	0.21	0.8	BLLOQ	BLLOQ	0	0
		26 h	55	55	10 µM Dabrafenib	10	F	0.3	2	BLLOQ	BLLOQ	0	0
	Long-term treatment	2 wk	60	60	10 µM Dabrafenib	19	F	0.63	1.8	4902.78	123.056	9.4364	0.229753
		2 wk	63	63	10 µM Dabrafenib	19	F	0.56	2.2	2818.18	94.2045	5.42417	0.175886
		2 wk	68	68	10 µM Dabrafenib	9	F	0.34	0.6	1479.17	BLLOQ	2.84696	0
		2 wk	69	69	DMSO	19	F	0.48	1.3	BLLOQ	BLLOQ	0	0
		2 wk	71	71	DMSO	9	F	0.37	0.8	BLLOQ	BLLOQ	0	0
		BLLOQ: below lower limit of quantification (5.41 ng/mL for DAB and 5.37 ng/mL for OH-DAB)
		*sample 39 measured in a pilot run, see separate sheets for run details

### Sheet: Run details
Fish samples_DAB_OH-DAB_measurements										measured concentration		conversion factor	actual concentration of samples after using conversion factor		actual concentration of calibration and QC		accuracy
Vial	Timepoint [hr]	Sample	Fish ID number	Treatment	Age [months]	Sex	Weight	[Plasma volume] µL	[Added plasma] µL	[DAB] ng/mL	[OH-DAB] ng/mL	= [V(plasma)+V(Added plasma)]/V(serum)	[DAB] ng/mL	[OH-DAB] ng/mL	[DAB] ng/mL	[OH-DAB] ng/mL	DAB [%]	OH-DAB [%]
1		L0 w/o IS		Matrix without internal standard						BLLOQ	BLLOQ				0	0
2		L0 + IS		Matrix with internal standard (DAB-d9)						BLLOQ	BLLOQ				0	0
3		K9		Calibration sample in matrix						5.41	5.37				5.41	5.28	100	102
4		K8		Calibration sample in matrix						11.1	9.76				10.8	10.6	102	92.5
5		K7		Calibration sample in matrix						17	18.8				18	17.6	94.6	107
6		K6		Calibration sample in matrix						47.1	45.1				45	44	105	103
7		K5		Calibration sample in matrix						111	105				113	110	98.2	95.1
8		K4		Calibration sample in matrix						184	178				188	183	97.8	97.3
9		K3		Calibration sample in matrix						375	370				375	366	100	101
10		K2		Calibration sample in matrix						736	715				751	733	98	97.5
11		K1		Calibration sample in matrix						1570	1540				1500	1470	104	105
12		QC low		Quality Control sample in matrix						13.2	13.7				15	14.7	88	93.4
13		QC mid		Quality Control sample in matrix						636	612				601	586	106	104
14		QC high		Quality Control sample in matrix						1200	1180				1200	1170	99.9	101
15		L0 w/o IS		Matrix without internal standard						BLLOQ	BLLOQ				0	0
18	1	23	23	10 µM Dabrafenib	8.5	M	0.09	1.2	23.8	14.3	BLLOQ	20.8333	297.917	BLLOQ
19	1	24	24	10 µM Dabrafenib	10	M	0.21	2	23	16	BLLOQ	12.5	200	BLLOQ
20	1	25	25	10 µM Dabrafenib	10	F	0.47	4.9	20	547	17.5	5.08163	2779.65	88.9286
21	2	27	27	10 µM Dabrafenib	8.5	M	0.2	1.1	23.8	216	6.5	22.6364	4889.45	147.136
22		QC high		Quality Control sample in matrix						1190	1150				1200	1170	98.9	97.8
23	2	28	28	10 µM Dabrafenib	10	F	0.9	6.4	18.6	918	29.3	3.90625	3585.94	114.453
24	4	29	29	10 µM Dabrafenib	10	M	0.22	1	24	382	12.7	25	9550	317.5
25	4	31	31	10 µM Dabrafenib	10	F	0.5	3.5	21.4	660	51.1	7.11429	4695.43	363.54
26	8	33	33	10 µM Dabrafenib	10	F	0.34	0.7	24.2	144	6.48	35.5714	5122.29	230.503
27	8	34	34	10 µM Dabrafenib	10	M	0.22	0.6	24.4	114	5.89	41.6667	4750	245.417
28	24	35	35	10 µM Dabrafenib	10	M	0.23	3.7	32.2	267	12.2	9.7027	2590.62	118.373
29		QC mid		Quality Control sample in matrix						598	586				601	586	99.6	99.9
30	24	37	37	10 µM Dabrafenib	8.5	F	0.17	1.2	23.8	8.77	BLLOQ	20.8333	182.708	BLLOQ
31	24	38	38	10 µM Dabrafenib	10	M	0.26	1.5	23.4	140	12.5	16.6	2324	207.5
33	25	42	42	10 µM Dabrafenib	10	M	0.21	1	24	55.3	BLLOQ	25	1382.5	BLLOQ
34	25	43	43	10 µM Dabrafenib	10	F	0.32	0.7	24.2	51.7	5.49	35.5714	1839.04	195.287
35	26	45	45	10 µM Dabrafenib	10	M	0.3	2.6	22.4	21.1	BLLOQ	9.61538	202.885	BLLOQ
36		QC low		Quality Control sample in matrix						15.1	15				15	14.7	100	103
37	26	46	46	10 µM Dabrafenib	18	F	0.62	4.9	20	133	11.8	5.08163	675.857	59.9633
38	28	47	47	10 µM Dabrafenib	10	F	0.21	1.6	23.4	6.62	BLLOQ	15.625	103.438	BLLOQ
39	28	48	48	10 µM Dabrafenib	8.5	M	0.21	1.5	23.4	BLLOQ	BLLOQ	16.6	BLLOQ	BLLOQ
40	32	50	50	10 µM Dabrafenib	8.5	F	0.17	1.6	23.4	BLLOQ	BLLOQ	15.625	BLLOQ	BLLOQ
41	32	51	51	10 µM Dabrafenib	10	M	0.26	1.8	23.2	BLLOQ	BLLOQ	13.8889	BLLOQ	BLLOQ
42	32	52	52	10 µM Dabrafenib	21	M	0.53	2.5	22.4	7.38	BLLOQ	9.96	73.5048	BLLOQ
43		QC low		Quality Control sample in matrix						14.5	14				15	14.7	96.3	95.5
44	50	53	53	10 µM Dabrafenib	8.5	F	0.16	0.9	24	BLLOQ	BLLOQ	27.6667	BLLOQ	BLLOQ
45	50	54	54	10 µM Dabrafenib	10	M	0.21	0.8	24.2	BLLOQ	BLLOQ	31.25	BLLOQ	BLLOQ
46	50	55	55	10 µM Dabrafenib	10	F	0.3	2	23	BLLOQ	BLLOQ	12.5	BLLOQ	BLLOQ
50		QC mid		Quality Control sample in matrix						585	552				601	586	97.3	94.1
53	2wk	60	60	10 µM Dabrafenib	19	F	0.63	1.8	23.2	353	8.86	13.8889	4902.78	123.056
54	2wk	63	63	10 µM Dabrafenib	19	F	0.56	2.2	22.8	248	8.29	11.3636	2818.18	94.2045
55	2wk	68	68	10 µM Dabrafenib	9	F	0.34	0.6	24.4	35.5	BLLOQ	41.6667	1479.17	BLLOQ
56	2wk	69	69	10 µM Dabrafenib	19	F	0.48	1.3	23.6	BLLOQ	BLLOQ	19.1538	BLLOQ	BLLOQ
57		QC high		Quality Control sample in matrix						1220	1210				1200	1170	102	103
58	2wk	71	71	10 µM Dabrafenib	9	F	0.37	0.8	24.2	BLLOQ	BLLOQ	31.25	BLLOQ	BLLOQ
61		QC low		Quality Control sample in matrix						15.3	15.7				15	14.7	102	107
BLLOQ: below lower limit of quantification (5.41 ng/mL for DAB and 5.37 ng/mL for OH-DAB)

### Sheet: raw data DAB
	Sample Name	Sample Type	Analyte Peak Name	Analyte Peak Area (counts)	Analyte Peak Height (cps)	Analyte Concentration (ng/mL)	IS Peak Area (counts)	IS Peak Height (cps)	Use Record	Record Modified	Calculated Concentration (ng/mL)	Accuracy (%)
1	L0 w/o IS	Double Blank	DAB	0	0	0	0	0		0	N/A	N/A
2	L0 + IS	Blank	DAB	0	0	0	28400	3860		0	N/A	N/A
3	K9	Standard	DAB	933	125	5.41	42400	5500	1	0	5.41	100
4	K8	Standard	DAB	2420	346	10.8	51200	6570	1	0	11.1	102
5	K7	Standard	DAB	3830	520	18	51800	6840	1	0	17	94.6
6	K6	Standard	DAB	10800	1350	45	51700	6810	1	0	47.1	105
7	K5	Standard	DAB	25900	3360	113	52600	6920	1	0	111	98.2
8	K4	Standard	DAB	42200	5470	188	51500	6440	1	0	184	97.8
9	K3	Standard	DAB	81300	10500	375	48500	6320	1	0	375	100
10	K2	Standard	DAB	167000	21300	751	50700	6580	1	0	736	98
11	K1	Standard	DAB	330000	41400	1500	47100	6020	1	0	1570	104
12	QC low	Quality Control	DAB	2850	406	15	50000	6720	1	0	13.2	88
13	QC mid	Quality Control	DAB	138000	18200	601	48400	6640	1	0	636	106
14	QC high	Quality Control	DAB	268000	34000	1200	49900	6520	1	0	1200	99.9
15	L0 w/o IS	Double Blank	DAB	0	0	0	0	0		0	N/A	N/A
18	23	Unknown	DAB	3140	387	N/A	50900	6610		0	14.3	N/A
19	24	Unknown	DAB	3650	484	N/A	52600	7010		0	16	N/A
20	25	Unknown	DAB	128000	16200	N/A	52200	6930		0	547	N/A
21	27	Unknown	DAB	46800	6050	N/A	48600	6410		0	216	N/A
22	QC high	Quality Control	DAB	271000	34800	1200	50900	6480	1	0	1190	98.9
23	28	Unknown	DAB	213000	26100	N/A	51900	6750		0	918	N/A
24	29	Unknown	DAB	87100	11100	N/A	51100	6500		0	382	N/A
25	31	Unknown	DAB	171000	22100	N/A	58100	7560		0	660	N/A
26	33	Unknown	DAB	31300	4100	N/A	48800	6530		0	144	N/A
27	34	Unknown	DAB	26000	3130	N/A	51000	6380		0	114	N/A
28	35	Unknown	DAB	63100	8110	N/A	53000	6930		0	267	N/A
29	QC mid	Quality Control	DAB	132000	16400	601	49300	6380	1	0	598	99.6
30	37	Unknown	DAB	1930	251	N/A	52200	6650		0	8.77	N/A
31	38	Unknown	DAB	31800	4220	N/A	50900	6860		0	140	N/A
33	42	Unknown	DAB	13400	1800	N/A	54800	7170		0	55.3	N/A
34	43	Unknown	DAB	12200	1560	N/A	53100	7170		0	51.7	N/A
35	45	Unknown	DAB	4990	662	N/A	54200	7000		0	21.1	N/A
36	QC low	Quality Control	DAB	3360	429	15	51600	7040	1	0	15.1	100
37	46	Unknown	DAB	32300	3950	N/A	54700	7220		0	133	N/A
38	47	Unknown	DAB	1540	245	N/A	56400	7370		0	6.62	N/A
39	48	Unknown	DAB	857	112	N/A	54700	7030		0	4	N/A
40	50	Unknown	DAB	0	0	N/A	51100	6960		0	No Peak	N/A
41	51	Unknown	DAB	626	90.4	N/A	54200	7320		0	3.08	N/A
42	52	Unknown	DAB	1610	221	N/A	52200	7170		0	7.38	N/A
43	QC low	Quality Control	DAB	3140	389	15	50200	6610	1	0	14.5	96.3
44	53	Unknown	DAB	0	0	N/A	52900	7420		0	No Peak	N/A
45	54	Unknown	DAB	0	0	N/A	54500	7520		0	No Peak	N/A
46	55	Unknown	DAB	0	0	N/A	53700	7570		0	No Peak	N/A
50	QC mid	Quality Control	DAB	144000	19000	601	55000	7340	1	0	585	97.3
53	60	Unknown	DAB	84200	10600	N/A	53400	7190		0	353	N/A
54	63	Unknown	DAB	56500	7380	N/A	51000	6500		0	248	N/A
55	68	Unknown	DAB	8170	1060	N/A	52200	6840		0	35.5	N/A
56	69	Unknown	DAB	460	51.5	N/A	52800	7090		0	2.44	N/A
57	QC high	Quality Control	DAB	277000	35700	1200	50700	6620	1	0	1220	102
58	71	Unknown	DAB	559	70.5	N/A	54400	7310		0	2.79	N/A
61	QC low	Quality Control	DAB	3660	502	15	55100	7580	1	0	15.3	102

### Sheet: raw data OH-DAB
	Sample Name	Sample Type	Analyte Peak Name	Analyte Peak Area (counts)	Analyte Peak Height (cps)	Analyte Concentration (ng/mL)	IS Peak Area (counts)	IS Peak Height (cps)	Use Record	Record Modified	Calculated Concentration (ng/mL)	Accuracy (%)
1	L0 w/o IS	Double Blank	OH-DAB	0	0	0	0	0		0	N/A	N/A
2	L0 + IS	Blank	OH-DAB	0	0	0	28400	3860		0	N/A	N/A
3	K9	Standard	OH-DAB	250	34.2	5.28	42400	5500	1	0	5.37	102
4	K8	Standard	OH-DAB	611	101	10.6	51200	6570	1	0	9.76	92.5
5	K7	Standard	OH-DAB	1260	189	17.6	51800	6840	1	0	18.8	107
6	K6	Standard	OH-DAB	3130	460	44	51700	6810	1	0	45.1	103
7	K5	Standard	OH-DAB	7490	1180	110	52600	6920	1	0	105	95.1
8	K4	Standard	OH-DAB	12600	1950	183	51500	6440	1	0	178	97.3
9	K3	Standard	OH-DAB	24600	3900	366	48500	6320	1	0	370	101
10	K2	Standard	OH-DAB	49800	7720	733	50700	6580	1	0	715	97.5
11	K1	Standard	OH-DAB	100000	15300	1470	47100	6020	1	0	1540	105
12	QC low	Quality Control	OH-DAB	866	140	14.7	50000	6720	1	0	13.7	93.4
13	QC mid	Quality Control	OH-DAB	40700	6540	586	48400	6640	1	0	612	104
14	QC high	Quality Control	OH-DAB	80900	12300	1170	49900	6520	1	0	1180	101
15	L0 w/o IS	Double Blank	OH-DAB	0	0	0	0	0		0	N/A	N/A
18	23	Unknown	OH-DAB	0	0	N/A	50900	6610		0	No Peak	N/A
19	24	Unknown	OH-DAB	0	0	N/A	52600	7010		0	No Peak	N/A
20	25	Unknown	OH-DAB	1180	179	N/A	52200	6930		0	17.5	N/A
21	27	Unknown	OH-DAB	362	60.1	N/A	48600	6410		0	6.5	N/A
22	QC high	Quality Control	OH-DAB	80300	12400	1170	50900	6480	1	0	1150	97.8
23	28	Unknown	OH-DAB	2010	299	N/A	51900	6750		0	29.3	N/A
24	29	Unknown	OH-DAB	816	132	N/A	51100	6500		0	12.7	N/A
25	31	Unknown	OH-DAB	4000	635	N/A	58100	7560		0	51.1	N/A
26	33	Unknown	OH-DAB	362	58.2	N/A	48800	6530		0	6.48	N/A
27	34	Unknown	OH-DAB	337	62.9	N/A	51000	6380		0	5.89	N/A
28	35	Unknown	OH-DAB	811	142	N/A	53000	6930		0	12.2	N/A
29	QC mid	Quality Control	OH-DAB	39700	6020	586	49300	6380	1	0	586	99.9
30	37	Unknown	OH-DAB	0	0	N/A	52200	6650		0	No Peak	N/A
31	38	Unknown	OH-DAB	801	132	N/A	50900	6860		0	12.5	N/A
33	42	Unknown	OH-DAB	201	30.8	N/A	54800	7170		0	3.76	N/A
34	43	Unknown	OH-DAB	321	53.2	N/A	53100	7170		0	5.49	N/A
35	45	Unknown	OH-DAB	0	0	N/A	54200	7000		0	No Peak	N/A
36	QC low	Quality Control	OH-DAB	989	168	14.7	51600	7040	1	0	15	103
37	46	Unknown	OH-DAB	803	131	N/A	54700	7220		0	11.8	N/A
38	47	Unknown	OH-DAB	0	0	N/A	56400	7370		0	No Peak	N/A
39	48	Unknown	OH-DAB	0	0	N/A	54700	7030		0	No Peak	N/A
40	50	Unknown	OH-DAB	0	0	N/A	51100	6960		0	No Peak	N/A
41	51	Unknown	OH-DAB	0	0	N/A	54200	7320		0	No Peak	N/A
42	52	Unknown	OH-DAB	184	35.3	N/A	52200	7170		0	3.65	N/A
43	QC low	Quality Control	OH-DAB	892	158	14.7	50200	6610	1	0	14	95.5
44	53	Unknown	OH-DAB	0	0	N/A	52900	7420		0	No Peak	N/A
45	54	Unknown	OH-DAB	0	0	N/A	54500	7520		0	No Peak	N/A
46	55	Unknown	OH-DAB	0	0	N/A	53700	7570		0	No Peak	N/A
50	QC mid	Quality Control	OH-DAB	41700	6470	586	55000	7340	1	0	552	94.1
53	60	Unknown	OH-DAB	571	93.3	N/A	53400	7190		0	8.86	N/A
54	63	Unknown	OH-DAB	505	80	N/A	51000	6500		0	8.29	N/A
55	68	Unknown	OH-DAB	0	0	N/A	52200	6840		0	No Peak	N/A
56	69	Unknown	OH-DAB	0	0	N/A	52800	7090		0	No Peak	N/A
57	QC high	Quality Control	OH-DAB	84200	12900	1170	50700	6620	1	0	1210	103
58	71	Unknown	OH-DAB	91.8	34	N/A	54400	7310		0	2.32	N/A
61	QC low	Quality Control	OH-DAB	1110	168	14.7	55100	7580	1	0	15.7	107

### Sheet: Pilot run with sample #39
Fish samples_DAB_OH-DAB_measurements										measured concentration		conversion factor	actual concentration of samples after using conversion factor		actual concentration of calibration and QC		accuracy
Vial	Timepoint [hr]	Sample	Fish ID number	Treatment	Age [months]	Sex	Weight	[Plasma volume] µL	[Added plasma] µL	[DAB] ng/mL	[OH-DAB] ng/mL	= [V(plasma)+V(Added plasma)]/V(serum)	[DAB] ng/mL	[OH-DAB] ng/mL	[DAB] ng/mL	[OH-DAB] ng/mL	DAB [%]	OH-DAB [%]
1		L0 w/o IS		Matrix without internal standard						BLLOQ	BLLOQ				0	0
2		L0 + IS		Matrix with internal standard (DAB-d9)						BLLOQ	BLLOQ				0	0
3		K9		Calibration sample in matrix						5.55	5.32				5.41	5.28	103	101
4		K8		Calibration sample in matrix						10.3	11.2				10.8	10.6	95.5	105
5		K7		Calibration sample in matrix						18.3	15.8				18	17.6	101	89.7
6		K6		Calibration sample in matrix						42.7	43				45	44	94.8	97.7
7		K5		Calibration sample in matrix						109	106				113	110	96.3	96.2
8		K4		Calibration sample in matrix						190	190				188	183	101	104
9		K3		Calibration sample in matrix						372	368				375	366	99.1	100
10		K2		Calibration sample in matrix						760	754				751	733	101	103
11		K1		Calibration sample in matrix						1620	1520				1500	1470	108	104
12		QC low		Quality Control sample in matrix						15.1	16.9				15	14.7	100	115
13		QC mid		Quality Control sample in matrix						606	612				601	586	101	104
14		QC high		Quality Control sample in matrix						1190	1210				1200	1170	98.9	103
15		L0 w/o IS		Matrix without internal standard						BLLOQ	BLLOQ				0	0
16	24	39	39	10 µM Dabrafenib	10	M	0.18	0.8	24.2	18.8	BLLOQ	31.25	587.5	BLLOQ
17		L0 w/o IS		Matrix without internal standard						BLLOQ	BLLOQ				0	0
BLLOQ: below lower limit of quantification (5.55 ng/mL for DAB and 5.32 ng/mL for OH-DAB)

### Sheet: raw data DAB sample #39
	Sample Name	Sample Type	Analyte Peak Name	Analyte Peak Area (counts)	Analyte Peak Height (cps)	Analyte Concentration (ng/mL)	IS Peak Area (counts)	IS Peak Height (cps)	Use Record	Record Modified	Calculated Concentration (ng/mL)	Accuracy (%)
1	L0 w/o IS	Double Blank	DAB Main	0	0	0	0	0		0	N/A	N/A
2	L0 + IS	Blank	DAB Main	0	0	0	64700	8550		0	N/A	N/A
3	K9	Standard	DAB Main	1090	136	5.41	64500	8070	1	0	5.55	103
4	K8	Standard	DAB Main	2140	272	10.8	65900	8350	1	0	10.3	95.5
5	K7	Standard	DAB Main	3920	487	18	66800	8470	1	0	18.3	101
6	K6	Standard	DAB Main	9090	1130	45	65300	8470	1	0	42.7	94.8
7	K5	Standard	DAB Main	24100	3080	113	67600	8820	1	0	109	96.3
8	K4	Standard	DAB Main	39200	4920	188	62700	8240	1	0	190	101
9	K3	Standard	DAB Main	80400	10500	375	65700	9000	1	0	372	99.1
10	K2	Standard	DAB Main	159000	20000	751	63500	8130	1	0	760	101
11	K1	Standard	DAB Main	332000	43700	1500	62200	8390	1	0	1620	108
12	QC low	Quality Control	DAB Main	3240	439	15	67300	8760	1	0	15.1	100
13	QC mid	Quality Control	DAB Main	129000	16200	601	64800	8610	1	0	606	101
14	QC high	Quality Control	DAB Main	251000	31000	1200	64200	8490	1	0	1190	98.9
15	L0 w/o IS	Double Blank	DAB Main	0	0	0	0	0		0	N/A	N/A
16	sample #39	Unknown	DAB Main	3910	500	N/A	64800	8560		0	18.8	N/A
17	L0 w/o IS	Double Blank	DAB Main	0	0	0	0	0		0	N/A	N/A

### Sheet: raw data OH-DAB sample #39
	Sample Name	Sample Type	Analyte Peak Name	Analyte Peak Area (counts)	Analyte Peak Height (cps)	Analyte Concentration (ng/mL)	IS Peak Area (counts)	IS Peak Height (cps)	Use Record	Record Modified	Calculated Concentration (ng/mL)	Accuracy (%)
1	L0 w/o IS	Double Blank	OHDAB Main	0	0	0	0	0		0	N/A	N/A
2	L0 + IS	Blank	OHDAB Main	0	0	0	64700	8550		0	N/A	N/A
3	K9	Standard	OHDAB Main	212	39.3	5.28	64500	8070	1	0	5.32	101
4	K8	Standard	OHDAB Main	592	77.2	10.6	65900	8350	1	0	11.2	105
5	K7	Standard	OHDAB Main	898	130	17.6	66800	8470	1	0	15.8	89.7
6	K6	Standard	OHDAB Main	2600	406	44	65300	8470	1	0	43	97.7
7	K5	Standard	OHDAB Main	6810	1140	110	67600	8820	1	0	106	96.2
8	K4	Standard	OHDAB Main	11400	1780	183	62700	8240	1	0	190	104
9	K3	Standard	OHDAB Main	23300	3840	366	65700	9000	1	0	368	100
10	K2	Standard	OHDAB Main	46300	6850	733	63500	8130	1	0	754	103
11	K1	Standard	OHDAB Main	91800	14700	1470	62200	8390	1	0	1520	104
12	QC low	Quality Control	OHDAB Main	979	144	14.7	67300	8760	1	0	16.9	115
13	QC mid	Quality Control	OHDAB Main	38300	6120	586	64800	8610	1	0	612	104
14	QC high	Quality Control	OHDAB Main	75200	11400	1170	64200	8490	1	0	1210	103
15	L0 w/o IS	Double Blank	OHDAB Main	0	0	0	0	0		0	N/A	N/A
16	sample #39	Unknown	OHDAB Main	0	0	N/A	64800	8560		0	No Peak	N/A
17	L0 w/o IS	Double Blank	OHDAB Main	0	0	0	0	0		0	N/A	N/A
